# Rooting the animal tree of life

**DOI:** 10.1101/2020.10.27.357798

**Authors:** Yuanning Li, Xing-Xing Shen, Benjamin Evans, Casey W. Dunn, Antonis Rokas

## Abstract

There has been considerable debate about the placement of the root in the animal tree of life, which has emerged as one of the most challenging problems in animal phylogenetics. This debate has major implications for our understanding of the earliest events in animal evolution, including the origin of the nervous system. Some phylogenetic analyses support a root that places the first split in the phylogeny of living animals between sponges and all other animals (the Porifera-sister hypothesis), and others find support for a split between comb jellies and all other animals (Ctenophora-sister). These analyses differ in many respects, including in the genes considered, species considered, molecular evolution models, and software. Here we systematically explore the rooting of the animal tree of life under consistent conditions by synthesizing data and results from 15 previous phylogenomic studies and performing a comprehensive set of new standardized analyses. It has previously been suggested that site-heterogeneous models favor Porifera-sister, but we find that this is not the case. Rather, Porifera-sister is only obtained under a narrow set of conditions when the number of site-heterogeneous categories is unconstrained and range into the hundreds. Site-heterogenous models with a fixed number of dozens of categories support Ctenophora-sister, and cross-validation indicates that such models fit the data just as well as the unconstrained models. Our analyses shed light on an important source of variation between phylogenomic studies of the animal root. The datasets and analyses consolidated here will also be a useful test-platform for the development of phylogenomic methods for this and other difficult problems.
