## Supplementary Table 1 for "Rooting the animal tree of life"

year	manuscript	paper_source	matrix	clade	model_equilibrium	model_rate_matrix	model_site_rate_hetero	model_combined	recoding	software	software_version	inference	support_type	convergence	support_ctenophora_sister	support_porifera_sister	support_porifera-monophyletic	support_porifera_ctenophora_sister	notes	final	result
2015	Borowiec2015	Figure S3	Borowiec2015_Best108	Choanimalia	CAT	GTR	NA	Recoding + GTR + CAT	aa	PhyloBayes MPI	1.5a	Bayesian	posterior probability	TRUE	NA	NA	NA	98	NA	Unresolved	Unresolved
2015	Borowiec2015	Figure S3	Borowiec2015_Best108	Choanimalia	CAT	GTR	NA	Recoding + GTR + CAT	aa	PhyloBayes MPI	1.5a	Bayesian	posterior probability	TRUE	NA	NA	NA	NA	NA	Unresolved	Unresolved
2015	Borowiec2015	Figure S3	Borowiec2015_Best108	Choanimalia	CAT	GTR	NA	Recoding + GTR + CAT	aa	PhyloBayes MPI	1.5a	Bayesian	posterior probability	TRUE	NA	NA	NA	87	NA	Unresolved	Unresolved
2015	Borowiec2015	Figure S2	Borowiec2015_TaxaMin30	Choanimalia	NA	data partitioning	NA	data partitioning	aa	RAxML	8.0.2	ML	bootstrap	NA	100	NA	NA	NA	NA	Ctenophora-sister	Ctenophora-sister
2015	Borowiec2015	Figure S2	Borowiec2015_TaxaMin35	Choanimalia	NA	data partitioning	NA	data partitioning	aa	RAxML	8.0.2	ML	bootstrap	NA	100	NA	NA	NA	NA	Ctenophora-sister	Ctenophora-sister
2015	Borowiec2015	Figure3	Borowiec2015_Total1080	Choanimalia	CAT	GTR	NA	GTR + CAT	aa	PhyloBayes MPI	1.5a	Bayesian	posterior probability	FALSE	100	NA	NA	NA	NA	Ctenophora-sister	Ctenophora-sister
2015	Borowiec2015	Figure3	Borowiec2015_Total1080	Choanimalia	CAT	GTR	NA	GTR + CAT	aa	PhyloBayes MPI	NA	Bayesian	jackknife	NA	100	NA	NA	NA	NA	Ctenophora-sister	Ctenophora-sister
2015	Borowiec2015	Figure S3	Borowiec2015_MareMatrix	Choanimalia	CAT	GTR	NA	GTR + CAT	aa	PhyloBayes MPI	1.5a	Bayesian	posterior probability	TRUE	98	NA	NA	NA	NA	Ctenophora-sister	Ctenophora-sister
2015	Borowiec2015	Figure S3	Borowiec2015_60Boot	Choanimalia	CAT	GTR	NA	GTR + CAT	aa	PhyloBayes MPI	1.5a	Bayesian	posterior probability	TRUE	88	NA	NA	NA	NA	Unresolved	Unresolved
2015	Borowiec2015	Figure3	Borowiec2015_Best108	Choanimalia	CAT	GTR	NA	GTR + CAT	aa	PhyloBayes MPI	1.5a	Bayesian	posterior probability	TRUE	59	NA	NA	NA	NA	Unresolved	Unresolved
2015	Borowiec2015	Figure S2	Borowiec2015_60Boot	Choanimalia	NA	data partitioning	NA	data partitioning	aa	RAxML	8.0.2	ML	bootstrap	NA	100	NA	NA	NA	NA	Ctenophora-sister	Ctenophora-sister
2015	Borowiec2015	Figure S2	Borowiec2015_Slow108	Choanimalia	NA	data partitioning	NA	data partitioning	aa	RAxML	8.0.2	ML	bootstrap	NA	100	NA	NA	NA	NA	Ctenophora-sister	Ctenophora-sister
2015	Borowiec2015	Figure S2	Borowiec2015_LowLB	Choanimalia	NA	data partitioning	NA	data partitioning	aa	RAxML	8.0.2	ML	bootstrap	NA	100	NA	NA	NA	NA	Ctenophora-sister	Ctenophora-sister
2015	Borowiec2015	Figure S2	Borowiec2015_Best108	Choanimalia	NA	data partitioning	NA	data partitioning	aa	RAxML	8.0.2	ML	bootstrap	NA	100	NA	NA	NA	NA	Ctenophora-sister	Ctenophora-sister
2015	Borowiec2015	Figure S2	Borowiec2015_TaxaMin33	Choanimalia	NA	data partitioning	NA	data partitioning	aa	RAxML	8.0.2	ML	bootstrap	NA	97	NA	NA	NA	NA	Ctenophora-sister	Ctenophora-sister
2015	Borowiec2015	Figure S2	Borowiec2015_MareMatrix	Choanimalia	NA	data partitioning	NA	data partitioning	aa	RAxML	8.0.2	ML	bootstrap	NA	97	NA	NA	NA	NA	Ctenophora-sister	Ctenophora-sister
2015	Borowiec2015	Figure3	Borowiec2015_Total1080	Choanimalia	NA	data partitioning	NA	data partitioning	aa	RAxML	8.1	ML	bootstrap	NA	95	NA	NA	NA	NA	Ctenophora-sister	Ctenophora-sister
2015	Borowiec2015	Figure S2	Borowiec2015_Saturation108	Choanimalia	NA	data partitioning	NA	data partitioning	aa	RAxML	8.0.2	ML	bootstrap	NA	91	NA	NA	NA	NA	Ctenophora-sister	Ctenophora-sister
2015	Chang2015	Figure 2	Chang2015	Holozoa	Estimated	GTR	NA	GTR	aa	RAxML	8.1.3	ML	bootstrap	NA	100	0	100	0	NA	Ctenophora-sister	Ctenophora-sister
2015	Chang2015	Figure 2	Chang2015	Holozoa	CAT	Poisson	NA	Poisson + CAT	aa	PhyloBayes MPI	1.5a	Bayesian	posterior probability	TRUE	100	0	100	0	NA	Ctenophora-sister	Ctenophora-sister
2008	Dunn2008	Figure 2	Dunn2008	Opisthokonta	mix	WAG	NA	WAG	aa	RAxML	VI-HPC 2.2.1	ML	bootstrap	NA	99	NA	NA	NA	Cn + Po sister	Ctenophora-sister	Ctenophora-sister
2008	Dunn2008	Figure 1	Dunn2008	Opisthokonta	mix	WAG	NA	WAG	aa	RAxML	VI-HPC 2.2.1	ML	bootstrap	NA	97	NA	NA	NA	Cn + Po sister	Ctenophora-sister	Ctenophora-sister
2008	Dunn2008	Figure 2	Dunn2008	Opisthokonta	Empritical	WAG	GAMMA	WAG	aa	MrBayes	3.1.2	Bayesian	posterior probability	TRUE	100	0	NA	0	Cn + Po sister	Ctenophora-sister	Ctenophora-sister
2008	Dunn2008	Figure 2	Dunn2008	Opisthokonta	CAT	Poisson	NA	Poisson + CAT	aa	PhyloBayes	2.3	Bayesian	posterior probability	TRUE	100	0	NA	0	Cn + Po sister	Ctenophora-sister	Ctenophora-sister
2017	Feuda2017	Figure S2	Whelan2015_D20	Holozoa	CAT	GTR	GAMMA	Recoding + GTR + CAT	S&R-6	PhyloBayes MPI	NA	Bayesian	posterior probability	TRUE	0	99	NA	NA	NA	Porifera-sister	Porifera-sister
2017	Feuda2017	Figure S2	Whelan2015_D20	Holozoa	CAT	GTR	GAMMA	Recoding + GTR + CAT	Dayhoff-6	PhyloBayes MPI	NA	Bayesian	posterior probability	TRUE	0	99	100	NA	NA	Porifera-sister	Porifera-sister
2017	Feuda2017	Figure S1	Whelan2015_D20	Opisthokonta	CAT	GTR	GAMMA	Recoding + GTR + CAT	S&R-6	PhyloBayes MPI	NA	Bayesian	posterior probability	TRUE	0	98	NA	NA	NA	Porifera-sister	Porifera-sister
2017	Feuda2017	Figure S1	Whelan2015_D20	Choanimalia	CAT	GTR	GAMMA	Recoding + GTR + CAT	Dayhoff-6	PhyloBayes MPI	NA	Bayesian	posterior probability	TRUE	1	95	99	NA	NA	Porifera-sister	Porifera-sister
2017	Feuda2017	Figure S1	Whelan2015_D20	Choanimalia	CAT	GTR	GAMMA	Recoding + GTR + CAT	S&R-6	PhyloBayes MPI	NA	Bayesian	posterior probability	TRUE	2	94	NA	NA	NA	Unresolved	Unresolved
2017	Feuda2017	Figure S1	Whelan2015_D20	Opisthokonta	CAT	GTR	GAMMA	Recoding + GTR + CAT	Dayhoff-6	PhyloBayes MPI	NA	Bayesian	posterior probability	TRUE	9	89	100	0	NA	Unresolved	Unresolved
2017	Feuda2017	Figure S4	Chang2015	Holozoa	CAT	GTR	GAMMA	Recoding + GTR + CAT	KGB-6	PhyloBayes MPI	NA	Bayesian	posterior probability	TRUE	22	78	NA	NA	NA	Unresolved	Unresolved
2017	Feuda2017	Figure S1	Whelan2015_D20	Choanimalia	CAT	GTR	GAMMA	GTR + CAT	aa	PhyloBayes MPI	NA	Bayesian	posterior probability	TRUE	20	77	100	NA	NA	Unresolved	Unresolved
2017	Feuda2017	Figure S4	Chang2015	Holozoa	CAT	GTR	GAMMA	Recoding + GTR + CAT	Dayhoff-6	PhyloBayes MPI	NA	Bayesian	posterior probability	TRUE	25	74	100	NA	NA	Unresolved	Unresolved
2017	Feuda2017	Figure S2	Whelan2015_D20	Holozoa	CAT	GTR	GAMMA	Recoding + GTR + CAT	KGB-6	PhyloBayes MPI	NA	Bayesian	posterior probability	TRUE	5	68	NA	NA	NA	Unresolved	Unresolved
2017	Feuda2017	Figure S2	Whelan2015_D20	Holozoa	CAT	GTR	GAMMA	GTR + CAT	aa	PhyloBayes MPI	NA	Bayesian	posterior probability	TRUE	31	68	100	0	NA	Unresolved	Unresolved
2017	Feuda2017	Figure S4	Chang2015	Holozoa	CAT	GTR	GAMMA	Recoding + GTR + CAT	S&R-6	PhyloBayes MPI	NA	Bayesian	posterior probability	TRUE	22	62	NA	NA	NA	Unresolved	Unresolved
2017	Feuda2017	Figure S1	Whelan2015_D20	Opisthokonta	CAT	GTR	GAMMA	Recoding + GTR + CAT	KGB-6	PhyloBayes MPI	NA	Bayesian	posterior probability	TRUE	17	42	NA	NA	NA	Unresolved	Unresolved
2017	Feuda2017	Figure S4	Chang2015	Holozoa	NA	data partitioning	NA	data partitioning	aa	RAxML	8.2.4	ML	bootstrap	NA	100	0	100	0	NA	Ctenophora-sister	Ctenophora-sister
2017	Feuda2017	Figure S1	Whelan2015_D20	Choanimalia	CAT	GTR	GAMMA	Recoding + GTR + CAT	KGB-6	PhyloBayes MPI	NA	Bayesian	posterior probability	TRUE	29	37	NA	NA	NA	Unresolved	Unresolved
2017	Feuda2017	Figure S1	Whelan2015_D20	Choanimalia	Estimated	GTR	GAMMA	Recoding + GTR	S&R-6	PhyloBayes MPI	NA	Bayesian	posterior probability	TRUE	100	0	NA	NA	NA	Ctenophora-sister	Ctenophora-sister
2017	Feuda2017	Figure S1	Whelan2015_D20	Choanimalia	Estimated	GTR	GAMMA	Recoding + GTR	KGB-6	PhyloBayes MPI	NA	Bayesian	posterior probability	TRUE	100	0	NA	NA	NA	Ctenophora-sister	Ctenophora-sister
2017	Feuda2017	Figure S2	Whelan2015_D20	Holozoa	Estimated	GTR	GAMMA	Recoding + GTR	S&R-6	PhyloBayes MPI	NA	Bayesian	posterior probability	TRUE	100	0	NA	NA	NA	Ctenophora-sister	Ctenophora-sister
2017	Feuda2017	Figure S2	Whelan2015_D20	Holozoa	Estimated	GTR	GAMMA	Recoding + GTR	KGB-6	PhyloBayes MPI	NA	Bayesian	posterior probability	TRUE	100	0	NA	NA	NA	Ctenophora-sister	Ctenophora-sister
2017	Feuda2017	Figure S1	Whelan2015_D20	Opisthokonta	Estimated	GTR	GAMMA	Recoding + GTR	S&R-6	PhyloBayes MPI	NA	Bayesian	posterior probability	TRUE	100	0	NA	NA	NA	Ctenophora-sister	Ctenophora-sister
2017	Feuda2017	Figure S1	Whelan2015_D20	Opisthokonta	Estimated	GTR	GAMMA	Recoding + GTR	KGB-6	PhyloBayes MPI	NA	Bayesian	posterior probability	TRUE	100	0	NA	NA	NA	Ctenophora-sister	Ctenophora-sister
2017	Feuda2017	Figure S4	Chang2015	Holozoa	Estimated	GTR	GAMMA	Recoding + GTR	S&R-6	PhyloBayes MPI	NA	Bayesian	posterior probability	TRUE	100	0	NA	NA	NA	Ctenophora-sister	Ctenophora-sister
2017	Feuda2017	Figure S4	Chang2015	Holozoa	Estimated	GTR	GAMMA	Recoding + GTR	KGB-6	PhyloBayes MPI	NA	Bayesian	posterior probability	TRUE	100	0	NA	NA	NA	Ctenophora-sister	Ctenophora-sister
2017	Feuda2017	Figure S1	Whelan2015_D20	Choanimalia	Estimated	GTR	GAMMA	GTR	aa	PhyloBayes MPI	NA	Bayesian	posterior probability	TRUE	100	0	100	0	NA	Ctenophora-sister	Ctenophora-sister
2017	Feuda2017	Figure S2	Whelan2015_D20	Holozoa	Estimated	GTR	GAMMA	Recoding + GTR	aa	PhyloBayes MPI	NA	Bayesian	posterior probability	TRUE	100	0	100	0	NA	Ctenophora-sister	Ctenophora-sister
2017	Feuda2017	Figure S2	Whelan2015_D20	Holozoa	Estimated	GTR	GAMMA	Recoding + GTR	Dayhoff-6	PhyloBayes MPI	NA	Bayesian	posterior probability	TRUE	100	0	100	0	NA	Ctenophora-sister	Ctenophora-sister
2017	Feuda2017	Figure S1	Whelan2015_D20	Opisthokonta	Empritical	WAG	GAMMA	WAG	aa	PhyloBayes MPI	NA	Bayesian	posterior probability	TRUE	100	0	100	0	NA	Ctenophora-sister	Ctenophora-sister
2017	Feuda2017	Figure S1	Whelan2015_D20	Opisthokonta	Empritical	LG	GAMMA	LG	aa	PhyloBayes MPI	NA	Bayesian	posterior probability	TRUE	100	0	100	0	NA	Ctenophora-sister	Ctenophora-sister
2017	Feuda2017	Figure S1	Whelan2015_D20	Opisthokonta	Estimated	GTR	GAMMA	GTR	aa	PhyloBayes MPI	NA	Bayesian	posterior probability	TRUE	100	0	100	0	NA	Ctenophora-sister	Ctenophora-sister
2017	Feuda2017	Figure S1	Whelan2015_D20	Opisthokonta	CAT	GTR	GAMMA	GTR + CAT	aa	PhyloBayes MPI	NA	Bayesian	posterior probability	TRUE	100	0	100	0	NA	Ctenophora-sister	Ctenophora-sister
2017	Feuda2017	Figure S1	Whelan2015_D20	Opisthokonta	Estimated	GTR	GAMMA	Recoding + GTR	Dayhoff-6	PhyloBayes MPI	NA	Bayesian	posterior probability	TRUE	100	0	100	0	NA	Ctenophora-sister	Ctenophora-sister
2017	Feuda2017	Figure S4	Chang2015	Holozoa	Empritical	WAG	GAMMA	WAG	aa	PhyloBayes MPI	NA	Bayesian	posterior probability	TRUE	100	0	100	0	NA	Ctenophora-sister	Ctenophora-sister
2017	Feuda2017	Figure S4	Chang2015	Holozoa	Empritical	LG	GAMMA	LG	aa	PhyloBayes MPI	NA	Bayesian	posterior probability	TRUE	100	0	100	0	NA	Ctenophora-sister	Ctenophora-sister
2017	Feuda2017	Figure S4	Chang2015	Holozoa	Estimated	GTR	GAMMA	GTR	aa	PhyloBayes MPI	NA	Bayesian	posterior probability	TRUE	100	0	100	0	NA	Ctenophora-sister	Ctenophora-sister
2017	Feuda2017	Figure S4	Chang2015	Holozoa	CAT	GTR	GAMMA	GTR + CAT	aa	PhyloBayes MPI	NA	Bayesian	posterior probability	FALSE	100	0	100	0	NA	Ctenophora-sister	Ctenophora-sister
2017	Feuda2017	Figure S4	Chang2015	Holozoa	Estimated	GTR	GAMMA	Recoding + GTR	Dayhoff-6	PhyloBayes MPI	NA	Bayesian	posterior probability	TRUE	100	0	100	0	NA	Ctenophora-sister	Ctenophora-sister
2017	Feuda2017	Figure S1	Whelan2015_D20	Choanimalia	Estimated	GTR	GAMMA	Recoding + GTR	Dayhoff-6	PhyloBayes MPI	NA	Bayesian	posterior probability	TRUE	100	0	99	0	NA	Ctenophora-sister	Ctenophora-sister
2009	Hejnol2009	Figure 2	Hejnol2009	Opisthokonta	NA	data partitioning	GAMMA	data partitioning	aa	RAxML	7.0.4	ML	bootstrap	NA	NA	NA	NA	NA	Model selection was done by RAxML perl script so no data is available	Unresolved	Unresolved
2009	Hejnol2009	Figure 2	Hejnol2009_53	Opisthokonta	NA	data partitioning	GAMMA	data partitioning	aa	RAxML	7.0.4	ML	bootstrap	NA	NA	NA	NA	NA	NA	Unresolved	Unresolved
2009	Hejnol2009	Figure 2	Hejnol2009_844	Opisthokonta	NA	data partitioning	GAMMA	data partitioning	aa	RAxML	7.0.4	ML	bootstrap	NA	96	NA	100	NA	Model selection was done by RAxML perl script so no data is available	Ctenophora-sister	Ctenophora-sister
2009	Hejnol2009	Figure 2	Hejnol2009_330	Opisthokonta	NA	data partitioning	GAMMA	data partitioning	aa	RAxML	7.0.4	ML	bootstrap	NA	79	NA	100	NA	NA	Unresolved	Unresolved
2014	Moroz2014	Figure 3	Moroz2014_3b	Opisthokonta	Empritical	WAG	CAT	WAG	aa	RAxML	7.2.7	ML	bootstrap	NA	100	NA	97	NA	NA	Ctenophora-sister	Ctenophora-sister
2014	Moroz2014	Figure 3	Moroz2014_3c	Opisthokonta	Empritical	WAG	CAT	WAG	aa	RAxML	7.2.7	ML	bootstrap	NA	100	NA	100	NA	NA	Ctenophora-sister	Ctenophora-sister
2014	Moroz2014	Figure 3	Moroz2014_3a	Opisthokonta	Empritical	WAG	CAT	WAG	aa	RAxML	7.2.7	ML	bootstrap	NA	75	NA	53	NA	NA	Unresolved	Unresolved
2014	Moroz2014	Figure 3	Moroz2014_3d	Opisthokonta	Empritical	WAG	CAT	WAG	aa	RAxML	7.2.7	ML	bootstrap	NA	33	NA	16	NA	NA	Unresolved	Unresolved
2013	Nosenko2013	Figure S3	Nosenko2013_ribo_11057	Choanimalia	NA	GTR	GAMMA	GTR	aa	PhyloBayes	3.2e	Bayesian	posterior probability	TRUE	100	NA	NA	NA	NA	Ctenophora-sister	Ctenophora-sister
2013	Nosenko2013	Fig.S1	Nosenko2013_ribo_14615	Choanimalia	CAT	GTR	GAMMA	Poisson + CAT	aa	PhyloBayes	3.2e	Bayesian	posterior probability	TRUE	NA	NA	99	NA	NA	Unresolved	Unresolved
2013	Nosenko2013	Figure 1	Nosenko2013_concatenation_50taxa_22975	Choanimalia	CAT	Poisson	GAMMA	Poisson + CAT	aa	PhyloBayes	3.2e	Bayesian	posterior probability	TRUE	NA	NA	93	NA	NA	Unresolved	Unresolved
2013	Nosenko2013	Fig.2B	Nosenko2013_nonribo_9187	Choanimalia	CAT	Poisson	GAMMA	Poisson + CAT	aa	PhyloBayes	3.2e	Bayesian	posterior probability	TRUE	NA	NA	91	NA	NA	Unresolved	Unresolved
2013	Nosenko2013	Figure 3	Nosenko2013_concatenation_50taxa_20244	Choanimalia	CAT	Poisson	GAMMA	Poisson + CAT	aa	PhyloBayes	3.2e	Bayesian	posterior probability	TRUE	NA	99	NA	NA	NA	Porifera-sister	Porifera-sister
2013	Nosenko2013	Fig.2A	Nosenko2013_ribo_14615	Choanimalia	CAT	Poisson	GAMMA	Poisson + CAT	aa	PhyloBayes	3.2e	Bayesian	posterior probability	TRUE	NA	97	NA	NA	NA	Porifera-sister	Porifera-sister
2009	Philippe2009	Figure S2	Philippe2009	Choanimalia	CAT	Poisson	NA	Poisson + CAT	aa	PhyloBayes	2.3	Bayesian	posterior probability	TRUE	NA	96	100	NA	NA	Porifera-sister	Porifera-sister
2009	Philippe2009	Figure S1	Philippe2009	Opisthokonta	CAT	Poisson	NA	Poisson + CAT	aa	PhyloBayes	2.3	Bayesian	posterior probability	TRUE	NA	92	90	NA	NA	Unresolved	Unresolved
2010	Pick2010	Figure 1	Pick2010	Choanimalia	CAT	Poisson	GAMMA	Poisson + CAT	aa	PhyloBayes	3.1d	Bayesian	posterior probability	NA	NA	91	NA	NA	NA	Unresolved	Unresolved
2010	Pick2010	Figure S1	Pick2010	Opisthokonta	CAT	Poisson	GAMMA	Poisson + CAT	aa	PhyloBayes	3.1d	Bayesian	posterior probability	NA	NA	84	72	NA	NA	Unresolved	Unresolved
2010	Pick2010	Figure 1	Pick2010	Choanimalia	CAT	Poisson	GAMMA	Poisson + CAT	aa	PhyloBayes	3.1d	Bayesian	posterior probability	NA	NA	72	91	NA	NA	Unresolved	Unresolved
2015	Pisani2015	Figure S2	Moroz2014_3d	Choanimalia	Empritical	WAG	NA	WAG	aa	RAxML	8.0.26	ML	bootstrap	TRUE	5	NA	24	NA	NA	Unresolved	Unresolved
2015	Pisani2015	Figure S1	Ryan2013_est	Choanimalia	CAT	GTR	NA	GTR + CAT	aa	PhyloBayes MPI	1.5a	Bayesian	posterior probability	FALSE	0	100	100	0	NA	Porifera-sister	Porifera-sister
2015	Pisani2015	Figure S1	Ryan2013_est	Choanimalia	CAT	Poisson	NA	Poisson + CAT	aa	PhyloBayes MPI	1.5a	Bayesian	posterior probability	TRUE	1	98	100	NA	NA	Porifera-sister	Porifera-sister
2015	Pisani2015	Figure S5	Philippe2009	Choanimalia	CAT	GTR	NA	GTR + CAT	aa	PhyloBayes MPI	1.5a	Bayesian	posterior probability	TRUE	NA	96	95	NA	NA	Porifera-sister	Porifera-sister
2015	Pisani2015	Figure S1	Ryan2013_est	Holozoa	CAT	Poisson	NA	Poisson + CAT	aa	PhyloBayes MPI	1.5a	Bayesian	posterior probability	TRUE	4	94	100	NA	NA	Unresolved	Unresolved
2015	Pisani2015	Figure S4	Whelan2015_D16	Choanimalia	CAT	GTR	NA	GTR + CAT	aa	PhyloBayes MPI	1.5a	Bayesian	posterior probability	TRUE	NA	77	100	NA	NA	Unresolved	Unresolved
2015	Pisani2015	Figure S4	Whelan2015_D16	Choanimalia	CAT	Poisson	NA	Poisson + CAT	aa	PhyloBayes MPI	1.5a	Bayesian	posterior probability	TRUE	13	74	50	NA	NA	Unresolved	Unresolved
2015	Pisani2015	Figure S2	Moroz2014_3d	Choanimalia	CAT	GTR	NA	GTR + CAT	aa	PhyloBayes MPI	1.5a	Bayesian	posterior probability	TRUE	NA	69	76	NA	NA	Unresolved	Unresolved
2015	Pisani2015	Figure S3	Whelan2015_D6	Choanimalia	CAT	GTR	NA	GTR + CAT	aa	PhyloBayes MPI	1.5a	Bayesian	posterior probability	TRUE	NA	52	66	NA	NA	Unresolved	Unresolved
2015	Pisani2015	Figure S3	Whelan2015_D6	Choanimalia	CAT	Poisson	NA	Poisson + CAT	aa	PhyloBayes MPI	1.5a	Bayesian	posterior probability	TRUE	53	27	96	NA	NA	Unresolved	Unresolved
2015	Pisani2015	Figure S3	Whelan2015_D6	Holozoa	CAT	Poisson	NA	Poisson + CAT	aa	PhyloBayes MPI	1.5a	Bayesian	posterior probability	TRUE	72	16	100	NA	NA	Unresolved	Unresolved
2015	Pisani2015	Figure S4	Whelan2015_D16	Holozoa	CAT	Poisson	NA	Poisson + CAT	aa	PhyloBayes MPI	1.5a	Bayesian	posterior probability	TRUE	76	13	100	NA	NA	Unresolved	Unresolved
2015	Pisani2015	Figure S3	Whelan2015_D6	Opisthokonta	CAT	Poisson	NA	Poisson + CAT	aa	PhyloBayes MPI	1.5a	Bayesian	posterior probability	TRUE	99	0	100	NA	NA	Ctenophora-sister	Ctenophora-sister
2015	Pisani2015	Figure S4	Whelan2015_D16	Opisthokonta	CAT	Poisson	NA	Poisson + CAT	aa	PhyloBayes MPI	1.5a	Bayesian	posterior probability	TRUE	99	0	100	NA	NA	Ctenophora-sister	Ctenophora-sister
2015	Pisani2015	Figure S1	Ryan2013_est	Opisthokonta	CAT	Poisson	NA	Poisson + CAT	aa	PhyloBayes MPI	1.5a	Bayesian	posterior probability	TRUE	99	0	99	NA	NA	Ctenophora-sister	Ctenophora-sister
2013	Ryan2013	Table 1	Ryan2013_genome	Choanimalia	CAT	Poisson	NA	Poisson + CAT	aa	PhyloBayes	3.2e	Bayesian	posterior probability	NA	2	98	NA	0	NA	Porifera-sister	Porifera-sister
2013	Ryan2013	Table 1	Ryan2013_genome	Holozoa	CAT	Poisson	NA	Poisson + CAT	aa	PhyloBayes	3.2e	Bayesian	posterior probability	NA	13	64	NA	53	NA	Unresolved	Unresolved
2013	Ryan2013	Table 1	Ryan2013_genome	Opisthokonta	CAT	Poisson	NA	Poisson + CAT	aa	PhyloBayes	3.2e	Bayesian	posterior probability	NA	71	29	NA	69	NA	Unresolved	Unresolved
2013	Ryan2013	Table 1	Ryan2013_genome	Choanimalia	CAT	Poisson	NA	Poisson + CAT	aa	RAxML	7.2.28	ML	bootstrap	NA	100	0	NA	0	NA	Ctenophora-sister	Ctenophora-sister
2013	Ryan2013	Table 1	Ryan2013_est	Choanimalia	CAT	Poisson	NA	Poisson + CAT	aa	PhyloBayes	3.2e	Bayesian	posterior probability	FALSE	2	98	99	NA	NA	Porifera-sister	Porifera-sister
2013	Ryan2013	Table 1	Ryan2013_est	Holozoa	CAT	Poisson	NA	Poisson + CAT	aa	PhyloBayes	3.2e	Bayesian	posterior probability	FALSE	13	64	100	NA	NA	Unresolved	Unresolved
2013	Ryan2013	Table 1	Ryan2013_est	Holozoa	NA	GTR	GAMMA	GTR	aa	RAxML	7.2.28	ML	bootstrap	NA	96	0	80	NA	NA	Ctenophora-sister	Ctenophora-sister
2013	Ryan2013	Table 1	Ryan2013_est	Opisthokonta	NA	GTR	GAMMA	GTR	aa	RAxML	7.2.28	ML	bootstrap	NA	96	0	77	NA	NA	Ctenophora-sister	Ctenophora-sister
2013	Ryan2013	Table 1	Ryan2013_est	Choanimalia	NA	GTR	GAMMA	GTR	aa	RAxML	7.2.28	ML	bootstrap	NA	93	0	54	NA	NA	Ctenophora-sister	Ctenophora-sister
2013	Ryan2013	Table 1	Ryan2013_genome	Opisthokonta	CAT	Poisson	NA	Poisson + CAT	aa	RAxML	7.2.28	ML	bootstrap	NA	47	0	NA	69	NA	Unresolved	Unresolved
2013	Ryan2013	Table 1	Ryan2013_genome	Holozoa	CAT	Poisson	NA	Poisson + CAT	aa	RAxML	7.2.28	ML	bootstrap	NA	31	0	NA	53	NA	Unresolved	Unresolved
2013	Ryan2013	Table 1	Ryan2013_est	Opisthokonta	CAT	Poisson	NA	Poisson + CAT	aa	PhyloBayes	3.2e	Bayesian	posterior probability	FALSE	71	29	100	NA	NA	Unresolved	Unresolved
2017	Simion2017	Figure S2	Simion2017	Holozoa	CAT	Poisson	GAMMA	Poisson + CAT	aa	PhyloBayes MPI	1.6j	Bayesian	posterior probability	FALSE	NA	100	100	NA	NA	Porifera-sister	Porifera-sister
2017	Simion2017	Figure 4	Simion2017	Choanimalia	CAT	Poisson	GAMMA	Poisson + CAT	aa	PhyloBayes MPI	1.6j	Bayesian	jackknife	FALSE	0	100	0	NA	NA	Porifera-sister	Porifera-sister
2017	Simion2017	Figure 4	Simion2017_removal_60%_heteropecilleous_sites	Choanimalia	CAT	Poisson	GAMMA	Poisson + CAT	aa	PhyloBayes MPI	1.6j	Bayesian	jackknife	FALSE	0	100	0	0	PL sister to Ct + Bl + Cn	Porifera-sister	Porifera-sister
2017	Simion2017	Figure 4	Simion2017	Holozoa	Empritical	LG	GAMMA	LG	aa	RAxML	NA	ML	bootstrap	NA	100	0	0	NA	NA	Ctenophora-sister	Ctenophora-sister
2017	Simion2017	Figure S2	Simion2017	Choanimalia	Empritical	LG	GAMMA	LG	aa	RAxML	NA	ML	bootstrap	NA	100	0	100	NA	NA	Ctenophora-sister	Ctenophora-sister
2017	Simion2017	Figure 3	Simion2017	Choanimalia	CAT	Poisson	GAMMA	Poisson + CAT	aa	PhyloBayes MPI	1.6j	Bayesian	jackknife	FALSE	NA	95	100	NA	NA	Porifera-sister	Porifera-sister
2017	Simion2017	Figure 4	Simion2017	Choanimalia	Empritical	LG	GAMMA	LG	aa	RAxML	NA	ML	bootstrap	NA	0	0	0	100	NA	Unresolved	Unresolved
2017	Simion2017	Figure 4	Simion2017	Choanimalia	Empritical	LG	GAMMA	LG	aa	RAxML	NA	ML	bootstrap	NA	0	0	0	100	NA	Unresolved	Unresolved
2017	Simion2017	Figure S4	Simion2017_removal_60%_heteropecilleous_sites	Choanimalia	CAT	Poisson	GAMMA	Poisson + CAT	aa	PhyloBayes MPI	1.6j	Bayesian	posterior probability	FALSE	0	100	0	0	Removal of 60% of hetropecilleious sites	Porifera-sister	Porifera-sister
2017	Simion2017	Figure S4	Simion2017_removal_60%_heteropecilleous_sites	Choanimalia	CAT	Poisson	GAMMA	Poisson + CAT	aa	PhyloBayes MPI	1.6j	Bayesian	posterior probability	FALSE	0	100	0	0	Removal of 70% of hetropecilleious sites	Porifera-sister	Porifera-sister
2017	Simion2017	Figure 4	Simion2017	Choanimalia	CAT	Poisson	GAMMA	Poisson + CAT	aa	PhyloBayes MPI	1.6j	Bayesian	posterior probability	FALSE	0	0	100	100	NA	Unresolved	Unresolved
2015	Whelan2015	Table 1	Whelan2015_D9	Opisthokonta	NA	data partitioning	NA	data partitioning	aa	RAxML	8.0.2	ML	bootstrap	NA	99	NA	90	NA	NA	Ctenophora-sister	Ctenophora-sister
2015	Whelan2015	Table 1	Whelan2015_D14	Opisthokonta	NA	data partitioning	NA	data partitioning	aa	RAxML	8.0.2	ML	bootstrap	NA	99	NA	97	NA	NA	Ctenophora-sister	Ctenophora-sister
2015	Whelan2015	Table 1	Whelan2015_D18	Opisthokonta	NA	data partitioning	NA	data partitioning	aa	RAxML	8.0.2	ML	bootstrap	NA	99	NA	100	NA	NA	Ctenophora-sister	Ctenophora-sister
2015	Whelan2015	Table 1	Whelan2015_Philippe2009_no_ribo	Opisthokonta	NA	data partitioning	GAMMA	data partitioning	aa	RAxML	8.0.2	ML	bootstrap	NA	93	NA	42	NA	NA	Ctenophora-sister	Ctenophora-sister
2015	Whelan2015	Table 1	Whelan2015_D11	Choanimalia	NA	data partitioning	NA	data partitioning	aa	RAxML	8.0.2	ML	bootstrap	NA	92	NA	82	NA	NA	Ctenophora-sister	Ctenophora-sister
2015	Whelan2015	Table 1	Whelan2015_D1	Opisthokonta	NA	data partitioning	NA	data partitioning	aa	RAxML	8.0.2	ML	bootstrap	NA	100	0	95	0	See table 1 for description for each dataset.	Ctenophora-sister	Ctenophora-sister
2015	Whelan2015	Table 1	Whelan2015_D2	Opisthokonta	NA	data partitioning	NA	data partitioning	aa	RAxML	8.0.2	ML	bootstrap	NA	100	0	90	0	NA	Ctenophora-sister	Ctenophora-sister
2015	Whelan2015	Table 1	Whelan2015_D3	Opisthokonta	NA	data partitioning	NA	data partitioning	aa	RAxML	8.0.2	ML	bootstrap	NA	100	0	94	0	NA	Ctenophora-sister	Ctenophora-sister
2015	Whelan2015	Table 1	Whelan2015_D4	Opisthokonta	NA	data partitioning	NA	data partitioning	aa	RAxML	8.0.2	ML	bootstrap	NA	100	0	94	0	NA	Ctenophora-sister	Ctenophora-sister
2015	Whelan2015	Table 1	Whelan2015_D5	Choanimalia	NA	data partitioning	NA	data partitioning	aa	RAxML	8.0.2	ML	bootstrap	NA	100	0	68	0	NA	Ctenophora-sister	Ctenophora-sister
2015	Whelan2015	Table 1	Whelan2015_D6	Opisthokonta	NA	data partitioning	NA	data partitioning	aa	RAxML	8.0.2	ML	bootstrap	NA	100	0	95	0	NA	Ctenophora-sister	Ctenophora-sister
2015	Whelan2015	Table 1	Whelan2015_D7	Opisthokonta	NA	data partitioning	NA	data partitioning	aa	RAxML	8.0.2	ML	bootstrap	NA	100	0	53	0	NA	Ctenophora-sister	Ctenophora-sister
2015	Whelan2015	Table 1	Whelan2015_D8	Opisthokonta	NA	data partitioning	NA	data partitioning	aa	RAxML	8.0.2	ML	bootstrap	NA	100	0	90	0	NA	Ctenophora-sister	Ctenophora-sister
2015	Whelan2015	Table 1	Whelan2015_D10	Opisthokonta	NA	data partitioning	NA	data partitioning	aa	RAxML	8.0.2	ML	bootstrap	NA	100	0	88	0	NA	Ctenophora-sister	Ctenophora-sister
2015	Whelan2015	Table 1	Whelan2015_D12	Opisthokonta	NA	data partitioning	NA	data partitioning	aa	RAxML	8.0.2	ML	bootstrap	NA	100	0	99	0	NA	Ctenophora-sister	Ctenophora-sister
2015	Whelan2015	Table 1	Whelan2015_D13	Opisthokonta	NA	data partitioning	NA	data partitioning	aa	RAxML	8.0.2	ML	bootstrap	NA	100	0	99	0	NA	Ctenophora-sister	Ctenophora-sister
2015	Whelan2015	Table 1	Whelan2015_D15	Choanimalia	NA	data partitioning	NA	data partitioning	aa	RAxML	8.0.2	ML	bootstrap	NA	100	0	66	0	NA	Ctenophora-sister	Ctenophora-sister
2015	Whelan2015	Table 1	Whelan2015_D16	Opisthokonta	NA	data partitioning	NA	data partitioning	aa	RAxML	8.0.2	ML	bootstrap	NA	100	0	94	0	NA	Ctenophora-sister	Ctenophora-sister
2015	Whelan2015	Table 1	Whelan2015_D17	Opisthokonta	NA	data partitioning	NA	data partitioning	aa	RAxML	8.0.2	ML	bootstrap	NA	100	0	93	0	NA	Ctenophora-sister	Ctenophora-sister
2015	Whelan2015	Table 1	Whelan2015_D19	Opisthokonta	NA	data partitioning	NA	data partitioning	aa	RAxML	8.0.2	ML	bootstrap	NA	100	0	96	0	NA	Ctenophora-sister	Ctenophora-sister
2015	Whelan2015	Table 1	Whelan2015_D20	Opisthokonta	NA	data partitioning	NA	data partitioning	aa	RAxML	8.0.2	ML	bootstrap	NA	100	0	100	0	NA	Ctenophora-sister	Ctenophora-sister
2015	Whelan2015	Table 1	Whelan2015_D21	Choanimalia	NA	data partitioning	NA	data partitioning	aa	RAxML	8.0.2	ML	bootstrap	NA	100	0	77	0	NA	Ctenophora-sister	Ctenophora-sister
2015	Whelan2015	Table 1	Whelan2015_Philippe2009_no_ribo	Opisthokonta	CAT	GTR	GAMMA	GTR + CAT	aa	PhyloBayes MPI	1.5a	Bayesian	posterior probability	TRUE	NA	90	99	NA	The tree is poorly resolved, Ctenophore and cnidarians are not sister	Unresolved	Unresolved
2015	Whelan2015	Table 1	Whelan2015_D6	Opisthokonta	CAT	GTR	GAMMA	GTR + CAT	aa	PhyloBayes MPI	1.5a	Bayesian	posterior probability	TRUE	100	0	100	0	NA	Ctenophora-sister	Ctenophora-sister
2015	Whelan2015	Table 1	Whelan2015_D16	Opisthokonta	CAT	GTR	GAMMA	GTR + CAT	aa	PhyloBayes MPI	1.5a	Bayesian	posterior probability	TRUE	100	0	100	0	NA	Ctenophora-sister	Ctenophora-sister
2016	Whelan2016	NA	Nosenkoo2013	Choanimalia	CAT	GTR	NA	GTR + CAT	aa	PhyloBayes MPI	1.5a	Bayesian	posterior probability	TRUE	99	NA	100	NA	NA	Ctenophora-sister	Ctenophora-sister
2016	Whelan2016	NA	Philippe2009	Opisthokonta	CAT	Poisson	NA	Poisson + CAT	aa	PhyloBayes MPI	1.5a	Bayesian	posterior probability	TRUE	93	NA	100	NA	NA	Unresolved	Unresolved
2016	Whelan2016	NA	Philippe2009	Opisthokonta	CAT	GTR	NA	GTR + CAT	aa	PhyloBayes MPI	1.5a	Bayesian	posterior probability	TRUE	97	NA	99	NA	NA	Ctenophora-sister	Ctenophora-sister
2016	Whelan2016	NA	Nosenkoo2013	Choanimalia	NA	data partitioning	NA	data partitioning	aa	RAxML	v.8.0.26	ML	bootstrap	NA	100	NA	FALSE	NA	NA	Ctenophora-sister	Ctenophora-sister
2016	Whelan2016	NA	Philippe2009	Opisthokonta	NA	data partitioning	NA	data partitioning	aa	RAxML	v.8.0.26	ML	bootstrap	NA	99	NA	FALSE	NA	NA	Ctenophora-sister	Ctenophora-sister
2016	Whelan2016	NA	Nosenkoo2013	Choanimalia	CAT	Poisson	NA	Poisson + CAT	aa	PhyloBayes MPI	1.5a	Bayesian	posterior probability	TRUE	NA	99	99	NA	NA	Porifera-sister	Porifera-sister
2017	Whelan2017	Table 1	Whelan2017_full	Holozoa	NA	data partitioning	NA	data partitioning	aa	RAxML	8.2.4	ML	bootstrap	NA	100	0	76	0	NA	Ctenophora-sister	Ctenophora-sister
2017	Whelan2017	Table 1	Whelan2017_Ctenophore_Metazoa_RCFV_relaxed	Holozoa	NA	data partitioning	NA	data partitioning	aa	RAxML	8.2.4	ML	bootstrap	NA	100	0	NA	0	NA	Ctenophora-sister	Ctenophora-sister
2017	Whelan2017	Table 1	Whelan2017_Ctenophore_Metazoa_RCFV_strict	Holozoa	NA	data partitioning	NA	data partitioning	aa	RAxML	8.2.4	ML	bootstrap	NA	100	0	NA	0	NA	Ctenophora-sister	Ctenophora-sister
2017	Whelan2017	Table 1	Whelan2017_Ctenophore_Metazoa_LB_relaxed	Holozoa	NA	data partitioning	NA	data partitioning	aa	RAxML	8.2.4	ML	bootstrap	NA	100	0	NA	0	NA	Ctenophora-sister	Ctenophora-sister
2017	Whelan2017	Table 1	Whelan2017_Ctenophore_Metazoa_LB_strict	Holozoa	NA	data partitioning	NA	data partitioning	aa	RAxML	8.2.4	ML	bootstrap	NA	100	0	NA	0	NA	Ctenophora-sister	Ctenophora-sister
2017	Whelan2017	Table 1	Whelan2017_Ctenophore_Metazoa_RCFV_LB_relaxed	Holozoa	NA	data partitioning	NA	data partitioning	aa	RAxML	8.2.4	ML	bootstrap	NA	100	0	NA	0	NA	Ctenophora-sister	Ctenophora-sister
2017	Whelan2017	Table 1	Whelan2017_Ctenophore_Metazoa_RCFV_LB_strict	Holozoa	NA	data partitioning	NA	data partitioning	aa	RAxML	8.2.4	ML	bootstrap	NA	100	0	NA	0	NA	Ctenophora-sister	Ctenophora-sister
2017	Whelan2017	Table 1	Whelan2017_Ctenophore_Metazoa	Choanimalia	NA	data partitioning	NA	data partitioning	aa	RAxML	8.2.4	ML	bootstrap	NA	100	0	NA	0	NA	Ctenophora-sister	Ctenophora-sister
2017	Whelan2017	Table 1	Whelan2017_Ctenophore_Metazoa_RCFV_relaxed	Choanimalia	NA	data partitioning	NA	data partitioning	aa	RAxML	8.2.4	ML	bootstrap	NA	100	0	NA	0	NA	Ctenophora-sister	Ctenophora-sister
2017	Whelan2017	Table 1	Whelan2017_Ctenophore_Metazoa_LB_relaxed	Choanimalia	NA	data partitioning	NA	data partitioning	aa	RAxML	8.2.4	ML	bootstrap	NA	100	0	NA	0	NA	Ctenophora-sister	Ctenophora-sister
2017	Whelan2017	Table 1	Whelan2017_Ctenophore_Metazoa_LB_strict	Choanimalia	NA	data partitioning	NA	data partitioning	aa	RAxML	8.2.4	ML	bootstrap	NA	100	0	NA	0	NA	Ctenophora-sister	Ctenophora-sister
2017	Whelan2017	Table 1	Whelan2017_Ctenophore_Metazoa_RCFV_LB_relaxed	Choanimalia	NA	data partitioning	NA	data partitioning	aa	RAxML	8.2.4	ML	bootstrap	NA	100	0	NA	0	NA	Ctenophora-sister	Ctenophora-sister
2017	Whelan2017	Table 1	Whelan2017_Ctenophore_Metazoa_RCFV_LB_strict	Choanimalia	NA	data partitioning	NA	data partitioning	aa	RAxML	8.2.4	ML	bootstrap	NA	100	0	NA	0	NA	Ctenophora-sister	Ctenophora-sister
2017	Whelan2017	Table 1	Whelan2017_strict	Choanimalia	NA	data partitioning	NA	data partitioning	aa	RAxML	8.2.4	ML	bootstrap	NA	100	0	95	0	NA	Ctenophora-sister	Ctenophora-sister
2017	Whelan2017	Table 1	Whelan2017_strict	Choanimalia	Estimated	GTR	NA	GTR + CAT	aa	PhyloBayes MPI	NA	Bayesian	posterior probability	TRUE	100	0	100	0	NA	Ctenophora-sister	Ctenophora-sister
