## Supplementary Table 2 for "Rooting the animal tree of life"

matrix	model	modelfinder	clade	support_ctenophora_sister	support_porifera_sister	inference	result	model_summary
Borowiec2015_Best108	GTR20	FALSE	Choanimalia	100	0	ML	Ctenophora-sister	GTR20
Borowiec2015_Best108	WAG+C60	TRUE	Choanimalia	98.1	0.2	ML	Ctenophora-sister	WAG+C60
Borowiec2015_Best108	Poisson+C60	FALSE	Choanimalia	98.1	0.5	ML	Ctenophora-sister	Poisson+C60
Borowiec2015_Best108	WAG	FALSE	Choanimalia	99.9	0	ML	Ctenophora-sister	WAG
Borowiec2015_Total1080	GTR20	FALSE	Choanimalia	100	0	ML	Ctenophora-sister	GTR20
Borowiec2015_Total1080	LG+C60	FALSE	Choanimalia	100	0	ML	Ctenophora-sister	LG+C60
Borowiec2015_Total1080	Poisson+C60	FALSE	Choanimalia	100	0	ML	Ctenophora-sister	Poisson+C60
Borowiec2015_Total1080	WAG	FALSE	Choanimalia	100	0	ML	Ctenophora-sister	WAG
Chang2015_only_choanozoa	LG+C60	FALSE	Choanimalia	100	0	ML	Ctenophora-sister	LG+C60
Chang2015	GTR20	FALSE	Holozoa	100	0	ML	Ctenophora-sister	GTR20
Chang2015	LG+C60	TRUE	Holozoa	100	0	ML	Ctenophora-sister	LG+C60
Chang2015	Poisson+C60	FALSE	Holozoa	100	0	ML	Ctenophora-sister	Poisson+C60
Chang2015	WAG	FALSE	Holozoa	100	0	ML	Ctenophora-sister	WAG
Dunn2008_only_choanozoa	WAG	FALSE	Choanimalia	89.60000000000001	0.4	ML	Unresolved	WAG
Dunn2008	GTR20	FALSE	Opisthokonta	100	0	ML	Ctenophora-sister	GTR20
Dunn2008	WAG+C60	TRUE	Opisthokonta	98.7	0.1	ML	Ctenophora-sister	WAG+C60
Dunn2008	Poisson+C60	FALSE	Opisthokonta	99.9	0	ML	Ctenophora-sister	Poisson+C60
Dunn2008	WAG	FALSE	Opisthokonta	99.9	0	ML	Ctenophora-sister	WAG
Hejnol2009_subsampled_only_choanozoa	LG+C60	FALSE	Choanimalia	97.3	0	ML	Ctenophora-sister	LG+C60
Hejnol2009_subsampled	LG+C60	FALSE	Opisthokonta	99.4	0.1	ML	Ctenophora-sister	LG+C60
Hejnol2009_subsampled	Poisson+C60	FALSE	Opisthokonta	99.7	0	ML	Ctenophora-sister	Poisson+C60
Hejnol2009	GTR20	FALSE	Opisthokonta	99.3	0	ML	Ctenophora-sister	GTR20
Hejnol2009	WAG	FALSE	Opisthokonta	99.9	0	ML	Ctenophora-sister	WAG
Moroz2014_3d	GTR20	FALSE	Choanimalia	47.5	3	ML	Unresolved	GTR20
Moroz2014_3d	WAG+C60	TRUE	Choanimalia	6	11.700000000000001	ML	Unresolved	WAG+C60
Moroz2014_3d	Poisson+C60	FALSE	Choanimalia	0.4	16.900000000000002	ML	Unresolved	Poisson+C60
Moroz2014_3d	WAG	FALSE	Choanimalia	79.9	5.3	ML	Unresolved	WAG
Nosenko2013_nonribo_9187_only_choanozoa	WAG	FALSE	Choanimalia	79.5	4.5	ML	Unresolved	WAG
Nosenko2013_nonribo_9187	GTR20	FALSE	Opisthokonta	0	0	ML	Unresolved	GTR20
Nosenko2013_nonribo_9187	WAG+C60	TRUE	Opisthokonta	0	0	ML	Unresolved	WAG+C60
Nosenko2013_nonribo_9187	Poisson+C60	FALSE	Opisthokonta	0	0.2	ML	Unresolved	Poisson+C60
Nosenko2013_nonribo_9187	WAG	FALSE	Opisthokonta	0	0	ML	Unresolved	WAG
Nosenko2013_ribo_11057	GTR20	FALSE	Choanimalia	58.199999999999996	0	ML	Unresolved	GTR20
Nosenko2013_ribo_11057	WAG+C60	TRUE	Choanimalia	29.599999999999998	6.2	ML	Unresolved	WAG+C60
Nosenko2013_ribo_11057	Poisson+C60	FALSE	Choanimalia	61.8	0.2	ML	Unresolved	Poisson+C60
Nosenko2013_ribo_11057	WAG	FALSE	Choanimalia	70.39999999999999	0.5	ML	Unresolved	WAG
Nosenko2013_ribo_14615_only_choanozoa	WAG	FALSE	Choanimalia	67.80000000000001	0	ML	Unresolved	WAG
Nosenko2013_ribo_14615	GTR20	FALSE	Opisthokonta	0	0	ML	Unresolved	GTR20
Nosenko2013_ribo_14615	WAG+C60	TRUE	Opisthokonta	0	0	ML	Unresolved	WAG+C60
Nosenko2013_ribo_14615	Poisson+C60	FALSE	Opisthokonta	0	0	ML	Unresolved	Poisson+C60
Nosenko2013_ribo_14615	WAG	FALSE	Opisthokonta	0	0	ML	Unresolved	WAG
Philippe2009_only_choanozoa	WAG+C60	FALSE	Choanimalia	90.8	8.1	ML	Ctenophora-sister	WAG+C60
Philippe2009	GTR20	FALSE	Opisthokonta	100	0	ML	Ctenophora-sister	GTR20
Philippe2009	WAG+C60	TRUE	Opisthokonta	98.7	1	ML	Ctenophora-sister	WAG+C60
Philippe2009	Poisson+C60	FALSE	Opisthokonta	100	0	ML	Ctenophora-sister	Poisson+C60
Philippe2009	WAG	FALSE	Opisthokonta	99.7	0	ML	Ctenophora-sister	WAG
Ryan2013_est_only_choanozoa	WAG+C60	FALSE	Choanimalia	97.6	1.0999999999999999	ML	Ctenophora-sister	WAG+C60
Ryan2013_est	GTR20	FALSE	Opisthokonta	99.5	0	ML	Ctenophora-sister	GTR20
Ryan2013_est	WAG+C60	TRUE	Opisthokonta	100	0	ML	Ctenophora-sister	WAG+C60
Ryan2013_est	Poisson+C60	FALSE	Opisthokonta	97.7	0	ML	Ctenophora-sister	Poisson+C60
Ryan2013_est	WAG	FALSE	Opisthokonta	99.1	0	ML	Ctenophora-sister	WAG
Simion2017_subsampled	LG+C60	FALSE	Holozoa	100	0	ML	Ctenophora-sister	LG+C60
Simion2017_subsampled	Poisson+C60	FALSE	Holozoa	100	0	ML	Ctenophora-sister	Poisson+C60
Simion2017	GTR20	FALSE	Holozoa	100	0	ML	Ctenophora-sister	GTR20
Simion2017	WAG	FALSE	Holozoa	100	0	ML	Ctenophora-sister	WAG
Whelan2015_D1_only_choanozoa	LG+C60	FALSE	Choanimalia	100	0	ML	Ctenophora-sister	LG+C60
Whelan2015_D1	GTR20	FALSE	Opisthokonta	100	0	ML	Ctenophora-sister	GTR20
Whelan2015_D1	LG+C60	TRUE	Opisthokonta	100	0	ML	Ctenophora-sister	LG+C60
Whelan2015_D1	Poisson+C60	FALSE	Opisthokonta	100	0	ML	Ctenophora-sister	Poisson+C60
Whelan2015_D1	WAG	FALSE	Opisthokonta	100	0	ML	Ctenophora-sister	WAG
Whelan2015_D10_only_choanozoa	WAG	FALSE	Choanimalia	100	0	ML	Ctenophora-sister	WAG
Whelan2015_D10	GTR20	FALSE	Opisthokonta	100	0	ML	Ctenophora-sister	GTR20
Whelan2015_D10	WAG+C60	TRUE	Opisthokonta	100	0	ML	Ctenophora-sister	WAG+C60
Whelan2015_D10	Poisson+C60	FALSE	Opisthokonta	100	0	ML	Ctenophora-sister	Poisson+C60
Whelan2015_D10	WAG	FALSE	Opisthokonta	100	0	ML	Ctenophora-sister	WAG
Whelan2015_D20_only_choanozoa	WAG+C60	FALSE	Choanimalia	95.89999999999999	4.1000000000000005	ML	Ctenophora-sister	WAG+C60
Whelan2015_D20	GTR20	FALSE	Opisthokonta	100	0	ML	Ctenophora-sister	GTR20
Whelan2015_D20	WAG+C60	TRUE	Opisthokonta	100	0	ML	Ctenophora-sister	WAG+C60
Whelan2015_D20	Poisson+C60	FALSE	Opisthokonta	100	0	ML	Ctenophora-sister	Poisson+C60
Whelan2015_D20	WAG	FALSE	Opisthokonta	100	0	ML	Ctenophora-sister	WAG
Whelan2017_full_only_choanozoa	LG+C60	FALSE	Choanimalia	100	0	ML	Ctenophora-sister	LG+C60
Whelan2017_full	GTR20	FALSE	Holozoa	100	0	ML	Ctenophora-sister	GTR20
Whelan2017_full	LG+C60	TRUE	Holozoa	100	0	ML	Ctenophora-sister	LG+C60
Whelan2017_full	Poisson+C60	FALSE	Holozoa	100	0	ML	Ctenophora-sister	Poisson+C60
Whelan2017_full	WAG	FALSE	Holozoa	100	0	ML	Ctenophora-sister	WAG
Whelan2017_strict	GTR20	FALSE	Choanimalia	100	0	ML	Ctenophora-sister	GTR20
Whelan2017_strict	LG+C60	TRUE	Choanimalia	99.6	0.4	ML	Ctenophora-sister	LG+C60
Whelan2017_strict	Poisson+C60	FALSE	Choanimalia	98.7	1.3	ML	Ctenophora-sister	Poisson+C60
Whelan2017_strict	WAG	FALSE	Choanimalia	100	0	ML	Ctenophora-sister	WAG
Borowiec2015_Best108	CAT+F81	FALSE	Choanimalia	92.3469387755102	1.0204081632653061	Bayesian	Unresolved	CAT+F81
Chang2015_only_choanozoa	CAT+F81	FALSE	Choanimalia	100	0	Bayesian	Ctenophora-sister	CAT+F81
Dunn2008_only_choanozoa	CAT+F81	FALSE	Choanimalia	97.56756756756756	0.5405405405405406	Bayesian	Ctenophora-sister	CAT+F81
Hejnol2009_subsampled_only_choanozoa	CAT+F81	FALSE	Choanimalia	24.59016393442623	17.21311475409836	Bayesian	Unresolved	CAT+F81
Moroz2014_3d	CAT+F81	FALSE	Choanimalia	0.7936507936507936	42.06349206349206	Bayesian	Unresolved	CAT+F81
Nosenko2013_nonribo_9187_only_choanozoa	CAT+F81	FALSE	Choanimalia	4.426559356136821	57.84708249496981	Bayesian	Unresolved	CAT+F81
Nosenko2013_nonribo_9187_only_holozoa	CAT+F81	FALSE	Holozoa	96.67235494880546	2.5597269624573378	Bayesian	Ctenophora-sister	CAT+F81
Nosenko2013_nonribo_9187	CAT+F81	FALSE	Opisthokonta	1.1152416356877324	0	Bayesian	Unresolved	CAT+F81
Nosenko2013_ribo_11057	CAT+F81	FALSE	Choanimalia	0.20161290322580644	22.379032258064516	Bayesian	Unresolved	CAT+F81
Nosenko2013_ribo_14615_only_choanozoa	CAT+F81	FALSE	Choanimalia	0	14.846416382252558	Bayesian	Unresolved	CAT+F81
Nosenko2013_ribo_14615_only_holozoa	CAT+F81	FALSE	Holozoa	8.938547486033519	0	Bayesian	Unresolved	CAT+F81
Nosenko2013_ribo_14615	CAT+F81	FALSE	Opisthokonta	0	0	Bayesian	Unresolved	CAT+F81
Philippe2009_only_choanozoa	CAT+F81	FALSE	Choanimalia	1.0869565217391304	96.01449275362319	Bayesian	Porifera-sister	CAT+F81
Philippe2009_only_choanozoa	GTR+CAT	FALSE	Choanimalia	0	27.586206896551722	Bayesian	Unresolved	NA
Philippe2009_only_Holozoa	CAT+F81	FALSE	Holozoa	5.084745762711865	92.65536723163842	Bayesian	Unresolved	CAT+F81
Philippe2009	CAT+F81	FALSE	Opisthokonta	67.64705882352942	31.76470588235294	Bayesian	Unresolved	CAT+F81
Ryan2013_est_only_choanozoa	CAT+F81	FALSE	Choanimalia	2.272727272727273	97.72727272727273	Bayesian	Porifera-sister	CAT+F81
Ryan2013_est_only_choanozoa	GTR+CAT	FALSE	Choanimalia	5.970149253731343	94.02985074626866	Bayesian	Unresolved	NA
Ryan2013_est_only_holozoa	CAT+F81	FALSE	Holozoa	15.11627906976744	84.88372093023256	Bayesian	Unresolved	CAT+F81
Ryan2013_est	CAT+F81	FALSE	Opisthokonta	100	0	Bayesian	Ctenophora-sister	CAT+F81
Simion2017_subsampled_only_choanozoa	CAT+F81	FALSE	Choanimalia	20.689655172413794	79.3103448275862	Bayesian	Unresolved	CAT+F81
Whelan_2015_D20_only_holozoa	CAT+F81	FALSE	Holozoa	41.25	58.12500000000001	Bayesian	Unresolved	CAT+F81
Whelan2015_D10_only_choanozoa	CAT+F81	FALSE	Choanimalia	74.69879518072288	18.072289156626507	Bayesian	Unresolved	CAT+F81
Whelan2015_D20_only_choanozoa	CAT+F81	FALSE	Choanimalia	41.24293785310734	34.463276836158194	Bayesian	Unresolved	CAT+F81
Whelan2015_D20	CAT+F81	FALSE	Opisthokonta	100	0	Bayesian	Ctenophora-sister	CAT+F81
Whelan2017_full_only_choanozoa	CAT+F81	FALSE	Choanimalia	22.033898305084744	77.11864406779661	Bayesian	Unresolved	CAT+F81
Whelan2017_full_only_choanozoa	GTR+CAT	FALSE	Choanimalia	100	0	Bayesian	Ctenophora-sister	NA
Whelan2017_full	CAT+F81	FALSE	Holozoa	100	0	Bayesian	Ctenophora-sister	CAT+F81
Whelan2017_strict	CAT+F81	FALSE	Choanimalia	3.571428571428571	96.42857142857143	Bayesian	Porifera-sister	CAT+F81
Whelan2017_strict	GTR+CAT	FALSE	Choanimalia	68.9119170984456	31.088082901554404	Bayesian	Unresolved	NA
