## Supplementary Table 3 for "Rooting the animal tree of life"

matrix	clade	result	model_summary
Borowiec2015_Best108	Choanimalia	Ctenophora-sister	WAG+C60
Chang2015	Holozoa	Ctenophora-sister	LG+C60
Dunn2008	Opisthokonta	Ctenophora-sister	WAG+C60
Moroz2014_3d	Choanimalia	Unresolved	WAG+C60
Nosenko2013_nonribo_9187	Opisthokonta	Unresolved	WAG+C60
Nosenko2013_ribo_11057	Choanimalia	Unresolved	WAG+C60
Nosenko2013_ribo_14615	Opisthokonta	Unresolved	WAG+C60
Philippe2009	Opisthokonta	Ctenophora-sister	WAG+C60
Ryan2013_est	Opisthokonta	Ctenophora-sister	WAG+C60
Whelan2015_D1	Opisthokonta	Ctenophora-sister	LG+C60
Whelan2015_D10	Opisthokonta	Ctenophora-sister	WAG+C60
Whelan2015_D20	Opisthokonta	Ctenophora-sister	WAG+C60
Whelan2017_full	Holozoa	Ctenophora-sister	LG+C60
Whelan2017_strict	Choanimalia	Ctenophora-sister	LG+C60
