## Supplementary Table 4 for "Rooting the animal tree of life"

Study	Matrix	Clade	Number of gene partitions	Number of sites	Number of taxa	Infered categories from Poisson-CAT	Infered categroies per gene	Average sites per category	Infered categories from GTR-CAT
Dunn2008	Dunn2008	Choaimalia	150	21,152	58	458	3.053333333	46.18340611
Philippe2009	Philippe2009	Choaimalia	129	30,257	47	522	4.046511628	57.96360153	888
		Holozoa	129	30,257	50	582	4.511627907	51.98797251
		Opisthokonta	129	30,257	55	622	4.821705426	48.64469453
Hejnol2009	Hejnol2009_subsampled	Choaimalia	844	55,594	89	639	0.757109005	87.00156495
Nosenko2013	Nosenko2013_nonribo_9187	Choaimalia	35	9,187	63	340	9.714285714	27.02058824
Nosenko2013	Nosenko2013_ribo_14615	Choaimalia	87	14,615	63	511	5.873563218	28.60078278
Ryan2013	Ryan2013_est	Choaimalia	406	88,384	60	661	1.628078818	133.7125567	1167
	Ryan2013_est	Holozoa	406	88,384	63	771	1.899014778	114.6355383
	Ryan2013_est	Opisthokonta	406	88,384	69	775	1.908866995	114.043871
Moroz2014	Moroz2014_3d	Choaimalia	114	22,772	46	231	2.026315789	98.58008658
Whelan2015	Whelan2015_D1	Choaimalia	251	59,733	65	641	2.553784861	93.18720749
Whelan2015	Whelan2015_D10	Choaimalia	210	59,733	62	550	2.619047619	108.6054545
Whelan2015	Whelan2015_D20	Choaimalia	178	81,008	62	491	2.758426966	164.9857434
	Whelan2015_D20	Holozoa	178	81,008	66	576	3.235955056	140.6388889
	Whelan2015_D20	Opisthokonta	178	81,008	70	632	3.550561798	128.1772152
Borowiec2015	Borowiec2015_Best108	Choaimalia	108	41,808	36	480	4.444444444	87.1
Chang2015	Chang2015	Choaimalia	170	51,940	73	1065	6.264705882	48.76995305
Simion2017	Simion2017_subsampled	Choaimalia	1719	110,602	90	1425	0.831878999	77.34405594
Whelan2017	Whelan2017_full	Choaimalia	212	68,062	76	579	2.731132075	117.5509499	1135
	Whelan2017_full	Holozoa	212	68,062	80	687	3.240566038	99.0713246
Whelan2017	Whelan2017_strict	Choaimalia	59	49,388	76	478	8.101694915	103.3221757	914
