## Supplementary Table 5 for "Rooting the animal tree of life"

matrix	model	clade	support_ctenophora_sister	support_porifera_sister	inference	result	model_summary
Philippe2009_only_choanozoa	GTR+CAT60	Choanimalia	52.17391304347826	45.65217391304348	Bayesian	Unresolved	NA
Philippe2009_only_choanozoa	Poisson+CAT120	Choanimalia	100	0	Bayesian	Ctenophora-sister	Poisson+CAT120
Philippe2009_only_choanozoa	Poisson+CAT150	Choanimalia	54.106280193236714	45.893719806763286	Bayesian	Unresolved	Poisson+CAT150
Philippe2009_only_choanozoa	Poisson+CAT180	Choanimalia	18.803418803418804	81.19658119658119	Bayesian	Unresolved	Poisson+CAT180
Philippe2009_only_choanozoa	Poisson+CAT60	Choanimalia	100	0	Bayesian	Ctenophora-sister	Poisson+CAT60
Philippe2009_only_choanozoa	Poisson+CAT90	Choanimalia	84.06593406593407	15.934065934065933	Bayesian	Unresolved	Poisson+CAT90
Philippe2009_only_Holozoa	Poisson+CAT270	Holozoa	87.03703703703704	12.962962962962962	Bayesian	Unresolved	Poisson+CAT270
Philippe2009_only_Holozoa	Poisson+CAT360	Holozoa	52.459016393442624	46.994535519125684	Bayesian	Unresolved	Poisson+CAT360
Philippe2009_only_Holozoa	Poisson+CAT400	Holozoa	48.93617021276596	51.06382978723404	Bayesian	Unresolved	Poisson+CAT400
Philippe2009_only_Holozoa	Poisson+CAT440	Holozoa	33.587786259541986	64.12213740458014	Bayesian	Unresolved	Poisson+CAT440
Philippe2009_only_Holozoa	Poisson+CAT480	Holozoa	7.051282051282051	89.74358974358975	Bayesian	Unresolved	Poisson+CAT480
Philippe2009_only_Holozoa	Poisson+CAT60	Holozoa	100	0	Bayesian	Ctenophora-sister	Poisson+CAT60
Ryan2013_est_only_choanozoa	Poisson+CAT60	Choanimalia	100	0	Bayesian	Ctenophora-sister	Poisson+CAT60
Whelan2017_full_only_choanozoa	GTR+CAT60	Choanimalia	100	0	Bayesian	Ctenophora-sister	NA
Whelan2017_full_only_choanozoa	Poisson+CAT340	Choanimalia	58.27338129496403	41.726618705035975	Bayesian	Unresolved	Poisson+CAT340
Whelan2017_full_only_choanozoa	Poisson+CAT380	Choanimalia	47.97297297297297	51.35135135135135	Bayesian	Unresolved	Poisson+CAT380
Whelan2017_full_only_choanozoa	Poisson+CAT420	Choanimalia	54.861111111111114	43.75	Bayesian	Unresolved	Poisson+CAT420
Whelan2017_full_only_choanozoa	Poisson+CAT460	Choanimalia	12.931034482758621	87.06896551724138	Bayesian	Unresolved	Poisson+CAT460
Whelan2017_full_only_choanozoa	Poisson+CAT60	Choanimalia	100	0	Bayesian	Ctenophora-sister	Poisson+CAT60
Whelan2017_strict	Poisson+CAT100	Choanimalia	12.068965517241379	87.93103448275862	Bayesian	Unresolved	Poisson+CAT100
Whelan2017_strict	Poisson+CAT110	Choanimalia	10.606060606060606	89.39393939393939	Bayesian	Unresolved	Poisson+CAT110
Whelan2017_strict	Poisson+CAT120	Choanimalia	8.080808080808081	91.91919191919192	Bayesian	Unresolved	Poisson+CAT120
Whelan2017_strict	Poisson+CAT150	Choanimalia	3.225806451612903	96.7741935483871	Bayesian	Porifera-sister	Poisson+CAT150
Whelan2017_strict	Poisson+CAT180	Choanimalia	5.042016806722689	94.9579831932773	Bayesian	Unresolved	Poisson+CAT180
Whelan2017_strict	Poisson+CAT360	Choanimalia	0.6756756756756757	96.62162162162163	Bayesian	Porifera-sister	Poisson+CAT360
Whelan2017_strict	Poisson+CAT60	Choanimalia	100	0	Bayesian	Ctenophora-sister	Poisson+CAT60
Whelan2017_strict	Poisson+CAT70	Choanimalia	70.6896551724138	29.310344827586203	Bayesian	Unresolved	Poisson+CAT70
Whelan2017_strict	Poisson+CAT80	Choanimalia	53.57142857142857	46.42857142857143	Bayesian	Unresolved	Poisson+CAT80
Whelan2017_strict	Poisson+CAT90	Choanimalia	30.120481927710845	69.87951807228916	Bayesian	Unresolved	Poisson+CAT90
